# A tale of two n-backs: Diverging associations of dorsolateral prefrontal cortex activation with n-back task performance

**DOI:** 10.1101/2024.05.23.595597

**Authors:** Philip N. Tubiolo, John C. Williams, Jared X. Van Snellenberg

**Author notes:** CORRESPONDING AUTHOR: Jared X. Van Snellenberg, 101 Nicolls Rd, Health Sciences Center 10-087J, Stony Brook, NY 11794.

## Abstract

**Background:** In studying the neural correlates of working memory (WM) ability via functional magnetic resonance imaging (fMRI) in health and disease, it is relatively uncommon for investigators to report associations between brain activation and measures of task performance. Additionally, how the choice of WM task impacts observed activation-performance relationships is poorly understood. We sought to illustrate the impact of WM task on brain-behavior correlations using two large, publicly available datasets.

**Methods:** We conducted between-participants analyses of task-based fMRI data from two publicly available datasets: the Human Connectome Project (HCP; n = 866) and the Queensland Twin Imaging (QTIM) Study (n = 459). Participants performed two distinct variations of the *n-*back WM task with different stimuli, timings, and response paradigms. Associations between brain activation ([2-back − 0-back] contrast) and task performance (2-back % correct) were investigated separately in each dataset, as well as across datasets, within the dorsolateral prefrontal cortex (dlPFC), medial prefrontal cortex, and whole cortex.

**Results:** Global patterns of activation to task were similar in both datasets. However, opposite associations between activation and task performance were observed in bilateral pre-supplementary motor area and left middle frontal gyrus. Within the dlPFC, HCP participants exhibited a significantly greater activation-performance relationship in bilateral middle frontal gyrus relative to QTIM Study participants.

**Conclusions:** The observation of diverging activation-performance relationships between two large datasets performing variations of the *n*-back task serves as a critical reminder for investigators to exercise caution when selecting WM tasks and interpreting neural activation in response to a WM task.
