## Supplementary material for "A tale of two n-backs: Diverging associations of dorsolateral prefrontal cortex activation with n-back task performance": Subject ID Lists

### Sheet: QTIM
sub-0001
sub-0002
sub-0003
sub-0004
sub-0005
sub-0009
sub-0012
sub-0013
sub-0015
sub-0017
sub-0019
sub-0020
sub-0021
sub-0022
sub-0026
sub-0027
sub-0029
sub-0030
sub-0031
sub-0045
sub-0047
sub-0048
sub-0049
sub-0054
sub-0061
sub-0100
sub-0101
sub-0106
sub-0109
sub-0110
sub-0112
sub-0114
sub-0118
sub-0119
sub-0120
sub-0121
sub-0122
sub-0123
sub-0124
sub-0125
sub-0127
sub-0128
sub-0130
sub-0133
sub-0134
sub-0135
sub-0136
sub-0138
sub-0140
sub-0142
sub-0143
sub-0148
sub-0149
sub-0151
sub-0152
sub-0157
sub-0158
sub-0159
sub-0160
sub-0161
sub-0162
sub-0164
sub-0165
sub-0166
sub-0168
sub-0171
sub-0172
sub-0175
sub-0176
sub-0177
sub-0179
sub-0180
sub-0181
sub-0182
sub-0183
sub-0184
sub-0185
sub-0186
sub-0187
sub-0189
sub-0190
sub-0192
sub-0193
sub-0194
sub-0196
sub-0198
sub-0199
sub-0201
sub-0203
sub-0205
sub-0206
sub-0207
sub-0209
sub-0210
sub-0211
sub-0212
sub-0213
sub-0214
sub-0215
sub-0216
sub-0219
sub-0220
sub-0222
sub-0223
sub-0224
sub-0225
sub-0226
sub-0228
sub-0229
sub-0231
sub-0234
sub-0235
sub-0236
sub-0237
sub-0238
sub-0239
sub-0240
sub-0241
sub-0243
sub-0244
sub-0246
sub-0247
sub-0248
sub-0250
sub-0251
sub-0252
sub-0253
sub-0254
sub-0255
sub-0256
sub-0258
sub-0261
sub-0263
sub-0264
sub-0265
sub-0266
sub-0267
sub-0268
sub-0269
sub-0272
sub-0273
sub-0274
sub-0276
sub-0278
sub-0279
sub-0280
sub-0281
sub-0282
sub-0286
sub-0287
sub-0292
sub-0294
sub-0296
sub-0299
sub-0301
sub-0304
sub-0307
sub-0309
sub-0311
sub-0312
sub-0313
sub-0314
sub-0317
sub-0321
sub-0323
sub-0328
sub-0329
sub-0334
sub-0335
sub-0336
sub-0338
sub-0340
sub-0341
sub-0343
sub-0345
sub-0346
sub-0347
sub-0348
sub-0352
sub-0355
sub-0356
sub-0358
sub-0359
sub-0360
sub-0366
sub-0370
sub-0372
sub-0373
sub-0377
sub-0378
sub-0379
sub-0380
sub-0383
sub-0386
sub-0387
sub-0389
sub-0391
sub-0393
sub-0394
sub-0395
sub-0397
sub-0399
sub-0402
sub-0408
sub-0409
sub-0410
sub-0411
sub-0412
sub-0414
sub-0417
sub-0418
sub-0419
sub-0420
sub-0421
sub-0424
sub-0426
sub-0427
sub-0429
sub-0431
sub-0432
sub-0434
sub-0437
sub-0440
sub-0442
sub-0444
sub-0445
sub-0446
sub-0447
sub-0448
sub-0449
sub-0450
sub-0453
sub-0455
sub-0456
sub-0457
sub-0458
sub-0460
sub-0461
sub-0462
sub-0464
sub-0465
sub-0466
sub-0467
sub-0469
sub-0470
sub-0473
sub-0474
sub-0478
sub-0480
sub-0482
sub-0484
sub-0485
sub-0486
sub-0487
sub-0488
sub-0489
sub-0491
sub-0494
sub-0500
sub-0501
sub-0503
sub-0508
sub-0514
sub-0515
sub-0516
sub-0517
sub-0520
sub-0521
sub-0523
sub-0528
sub-0530
sub-0531
sub-0533
sub-0534
sub-0536
sub-0538
sub-0540
sub-0541
sub-0544
sub-0545
sub-0548
sub-0552
sub-0553
sub-0555
sub-0557
sub-0558
sub-0559
sub-0562
sub-0569
sub-0570
sub-0572
sub-0576
sub-0579
sub-0581
sub-0582
sub-0584
sub-0592
sub-0594
sub-0595
sub-0600
sub-0601
sub-0604
sub-0607
sub-0609
sub-0610
sub-0611
sub-0612
sub-0613
sub-0614
sub-0615
sub-0616
sub-0617
sub-0618
sub-0619
sub-0622
sub-0624
sub-0627
sub-0629
sub-0630
sub-0633
sub-0635
sub-0636
sub-0637
sub-0642
sub-0646
sub-0653
sub-0654
sub-0655
sub-0659
sub-0660
sub-0661
sub-0662
sub-0663
sub-0664
sub-0666
sub-0670
sub-0672
sub-0676
sub-0678
sub-0680
sub-0681
sub-0682
sub-0684
sub-0695
sub-0696
sub-0698
sub-0708
sub-0713
sub-0714
sub-0716
sub-0718
sub-0719
sub-0722
sub-0723
sub-0726
sub-0729
sub-0739
sub-0740
sub-0741
sub-0742
sub-0748
sub-0750
sub-0752
sub-0753
sub-0756
sub-0757
sub-0761
sub-0768
sub-0770
sub-0772
sub-0773
sub-0777
sub-0779
sub-0793
sub-0794
sub-0795
sub-0797
sub-0799
sub-0803
sub-0811
sub-0814
sub-0815
sub-0818
sub-0820
sub-0821
sub-0824
sub-0825
sub-0828
sub-0829
sub-0830
sub-0832
sub-0833
sub-0838
sub-0839
sub-0840
sub-0841
sub-0842
sub-0846
sub-0851
sub-0856
sub-0859
sub-0860
sub-0873
sub-0876
sub-0877
sub-0878
sub-0879
sub-0881
sub-0894
sub-0901
sub-0903
sub-0906
sub-0908
sub-0909
sub-0910
sub-0915
sub-0918
sub-0927
sub-0931
sub-0939
sub-0945
sub-0946
sub-0953
sub-0962
sub-0966
sub-0967
sub-0970
sub-0974
sub-0976
sub-0977
sub-0980
sub-0986
sub-0993
sub-0995
sub-0997
sub-1002
sub-1003
sub-1005
sub-1006
sub-1008
sub-1013
sub-1019
sub-1020
sub-1026
sub-1028
sub-1029
sub-1030
sub-1035
sub-1038
sub-1041
sub-1044
sub-1049
sub-1052
sub-1060
sub-1061
sub-1065
sub-1069
sub-1071
sub-1091

### Sheet: HCP
100206
100307
100408
100610
101107
101309
101410
101915
102008
102109
102311
102513
102614
102715
102816
103010
103111
103212
103414
103818
104416
104820
105014
105115
105216
105923
106319
106521
106824
107018
107220
107321
107422
108020
108121
108222
108525
108828
109123
110007
110411
111009
111211
111413
111514
112314
112516
112819
112920
113215
113316
113619
113922
114116
114217
114318
114419
114621
114823
115017
115219
115320
115724
115825
116221
116423
117021
117122
117324
117728
117930
118023
118124
118225
118730
118831
118932
119025
119126
119833
120111
120212
120414
120717
121315
121416
121618
121921
122317
123117
123420
123723
123925
124220
124624
124826
125222
125424
125525
126325
126426
126628
127226
127630
127832
127933
128026
128127
128329
128632
128935
129028
129129
129331
129634
129937
130013
130114
130316
130417
130619
130720
130821
130922
131217
131419
131722
131823
131924
132017
133019
133625
133827
133928
134021
134223
134425
135124
135225
135528
135629
135730
135932
136732
136833
137027
137128
137229
137431
137532
137633
137936
138231
138332
138534
138837
139435
139839
140319
140420
140824
140925
141119
141422
142828
143224
143325
143426
144125
144226
144428
144731
144832
144933
145834
146331
146432
146533
146735
146937
147636
148032
148133
148941
149236
149337
149539
149741
149842
150423
150524
150726
150928
151021
151223
151324
151425
151526
151627
151829
151930
152225
152427
152831
153025
153126
153429
153631
153833
153934
154229
154330
154431
154532
154734
154835
154936
155231
155938
156031
156233
156334
156536
156637
157336
157437
157942
158035
158338
158540
159239
159340
159441
159744
159845
159946
160123
160729
160830
160931
161327
161731
161832
162026
162228
162329
162733
162935
163129
163331
163836
164030
164131
164636
164939
165234
165436
165638
166640
167036
167238
167440
168341
168745
168947
169040
169141
169444
169545
169747
169949
170934
171128
171330
171431
171532
171633
171734
172029
172130
172433
172534
172635
173132
173334
173435
173536
173637
173738
173839
173940
174437
174841
175136
175237
175338
175439
175540
175742
176037
176441
176542
176845
177342
177645
177746
178142
178243
178748
178950
179245
179346
179952
180129
180230
180432
180533
180735
180937
181636
182032
182436
182739
182840
183034
183741
185139
185341
185442
185947
186141
186444
186545
186848
187143
187345
187547
187850
188145
188347
188448
188549
188751
189349
189450
190031
191033
191235
191336
191437
191942
192035
192136
192237
192540
192641
192843
193239
193441
193845
194443
194645
194746
195041
195445
196144
196346
196750
196851
197348
197550
198047
198350
198451
198653
199150
199251
199352
199453
200008
200109
200311
200513
200614
200917
201414
201717
202113
202719
203923
204016
204319
204420
204521
204622
205119
205220
205725
205826
206222
206323
206525
206727
206828
206929
207123
207426
208024
208125
208226
208327
209127
209228
209329
209531
209935
210011
210112
210415
210617
211114
211316
211417
211619
211821
211922
212015
212116
212217
212318
212419
212823
213017
213522
214019
214524
214625
214726
217429
219231
220721
221319
223929
227432
228434
233326
236130
237334
239136
239944
245333
246133
248339
249947
250427
250932
255639
255740
256540
257542
257845
263436
268749
268850
275645
280739
280941
281135
283543
284646
285345
285446
286347
286650
289555
290136
293748
295146
298051
298455
299154
300618
300719
303119
303624
304020
304727
305830
307127
308129
309636
310621
314225
316633
316835
317332
318637
320826
321323
322224
325129
329440
329844
330324
333330
334635
341834
342129
346137
346945
348545
349244
350330
351938
352132
352738
353740
355239
356948
358144
361234
361941
362034
365343
366042
366446
368551
368753
371843
377451
378756
378857
379657
380036
381038
381543
385450
387959
389357
390645
391748
393247
394956
395251
395756
395958
397154
397760
397861
406432
406836
414229
421226
422632
424939
429040
432332
436239
441939
445543
448347
449753
453441
453542
454140
456346
459453
463040
467351
473952
475855
479762
480141
481042
481951
485757
486759
492754
495255
497865
499566
500222
506234
510225
510326
513130
513736
516742
517239
519647
519950
521331
523032
524135
525541
529549
529953
530635
531536
536647
540436
541640
541943
545345
547046
548250
549757
550439
552241
553344
555348
555651
557857
558657
558960
559053
559457
561242
561444
561949
562345
562446
565452
566454
567052
567961
568963
569965
570243
571144
572045
573249
573451
576255
578057
578158
579867
580044
580650
580751
581349
581450
583858
585862
586460
587664
588565
589567
592455
594156
597869
598568
599065
599671
601127
604537
611938
613235
613538
615441
615744
616645
617748
618952
620434
622236
623137
623844
626648
627549
627852
633847
634748
635245
638049
645450
645551
647858
654350
654552
654754
656253
657659
663755
664757
665254
667056
668361
671855
672756
673455
675661
677766
677968
679568
679770
680250
680452
680957
683256
685058
686969
687163
689470
690152
692964
693764
694362
695768
698168
700634
701535
702133
704238
705341
707749
713239
715041
715647
715950
720337
724446
725751
727553
728454
729254
729557
731140
732243
734247
735148
737960
742549
744553
748258
748662
749058
751348
751550
753150
753251
756055
757764
759869
760551
761957
765056
769064
770352
773257
774663
782561
784565
786569
788876
789373
792564
792867
793465
800941
802844
803240
804646
809252
810439
810843
812746
814548
814649
816653
820745
822244
825654
826353
826454
827052
828862
832651
833249
837560
837964
841349
843151
844961
845458
849264
849971
852455
856463
856766
856968
857263
859671
861456
865363
867468
869472
870861
871762
871964
872158
872562
873968
877168
877269
878776
878877
882161
884064
885975
886674
887373
888678
889579
891667
894067
894673
894774
896778
896879
898176
899885
901038
901139
901442
905147
907656
908860
910241
910443
911849
912447
917255
917558
922854
923755
926862
927359
929464
930449
932554
933253
937160
942658
947668
951457
952863
953764
955465
959574
965771
966975
971160
972566
973770
978578
979984
983773
984472
987074
989987
990366
991267
992774
993675
996782
